# Native Top-Down Proteomics of Endogenous Protein Complexes Enabled by Online Two-Dimensional Liquid Chromatography

**DOI:** 10.1101/2025.03.28.645965

**Authors:** Matthew S. Fischer, Holden T. Rogers, Emily A. Chapman, Song Jin, Ying Ge

## Abstract

Protein complexes are essential for virtually all biological processes, yet their structural characterization remains a major challenge due to their heterogeneous, dynamic nature and the complexity of the proteome. Native top-down mass spectrometry (nTDMS) has emerged as a powerful tool for comprehensive structural characterization of purified protein complexes, but its application to endogenous protein complexes in the proteome is challenging and typically requires labor-intensive and time-consuming prefractionation. Here, for the first time, we develop a nondenaturing online two-dimensional liquid chromatography (2D-LC) method for native top-down proteomics (nTDP), enabling high-throughput structural analysis of endogenous protein complexes. The automated, online interfacing of size-exclusion and mixed-bed ion-exchange chromatography achieves high coverage of endogenous protein complexes. We further develop a multistage nTDMS approach that enables comprehensive structural characterization within the chromatographic timescale, capturing intact non-covalent complexes, released subunits/cofactors, and backbone fragments. Our analysis detected 133 native proteoforms and endogenous protein complexes (up to 350 kDa) from human heart tissue in less than two hours. Such technological leaps in high-throughput structural characterization of endogenous protein complexes will advance large-scale nTDP studies in health and disease.
