## Supplemental Tables 3 -5 for "Native Top-Down Proteomics of Endogenous Protein Complexes Enabled by Online Two-Dimensional Liquid Chromatography"

### Sheet: Table S3 All Detected Masses
Table S3. Summary of detected proteoforms and protein complexes by 1D and 2D-LC
The list of average masses was generated by splitting the MS1 total ion chromatogram into 1-minute segments. Spectra were deconvoluted in UniDec.
This table includes duplicates which were detected in adjacent fractions by 2D-LC.
Experiment	Time Start (min)	Time End (min)	Mass
2D-LC fraction 1	1	2	79524
2D-LC fraction 1	1	2	93739
2D-LC fraction 1	2	3	85940
2D-LC fraction 1	3	4	89026
2D-LC fraction 1	4	5	36336
2D-LC fraction 1	4	5	43818
2D-LC fraction 1	4	5	72673
2D-LC fraction 1	4	5	85794
2D-LC fraction 1	4	5	85867
2D-LC fraction 1	5	6	104181
2D-LC fraction 1	5	6	92727
2D-LC fraction 1	5	6	79750
2D-LC fraction 1	5	6	124052
2D-LC fraction 1	5	6	126115
2D-LC fraction 1	5	6	17178
2D-LC fraction 1	5	6	170127
2D-LC fraction 1	5	6	200320
2D-LC fraction 1	5	6	17049
2D-LC fraction 1	6	7	346812
2D-LC fraction 1	6	7	79695
2D-LC fraction 1	6	7	79607
2D-LC fraction 1	6	7	43600
2D-LC fraction 1	6	7	10842
2D-LC fraction 1	6	7	22692
2D-LC fraction 1	7	8	50942
2D-LC fraction 1	7	8	66436
2D-LC fraction 1	7	8	66600
2D-LC fraction 1	7	8	66703
2D-LC fraction 1	8	9	66558
2D-LC fraction 1	8	9	15866
2D-LC fraction 1	8	9	15127
2D-LC fraction 1	8	9	231751
2D-LC fraction 1	9	10	146195
2D-LC fraction 1	9	10	143748
2D-LC fraction 1	9	10	143686
2D-LC fraction 1	10	11	157297
2D-LC fraction 1	10	11	85484
2D-LC fraction 1	10	11	70864
2D-LC fraction 1	10	11	70017
2D-LC fraction 1	11	12	85408
2D-LC fraction 1	12	13	187551
2D-LC fraction 1	13	14	67370
2D-LC fraction 1	14	15	101914
2D-LC fraction 2	1	2	14964
2D-LC fraction 2	1	2	26537
2D-LC fraction 2	1	2	19801
2D-LC fraction 2	1	2	16897
2D-LC fraction 2	1	2	93882
2D-LC fraction 2	1	2	79524
2D-LC fraction 2	1	2	62743
2D-LC fraction 2	1	2	61460
2D-LC fraction 2	1	2	53076
2D-LC fraction 2	2	3	31937
2D-LC fraction 2	2	3	18647
2D-LC fraction 2	3	4	89028
2D-LC fraction 2	3	4	55564
2D-LC fraction 2	3	4	15970
2D-LC fraction 2	4	5	85940
2D-LC fraction 2	4	5	85867
2D-LC fraction 2	4	5	85796
2D-LC fraction 2	4	5	72673
2D-LC fraction 2	4	5	36336
2D-LC fraction 2	5	6	126116
2D-LC fraction 2	5	6	124051
2D-LC fraction 2	5	6	104178
2D-LC fraction 2	5	6	92727
2D-LC fraction 2	5	6	89912
2D-LC fraction 2	5	6	82702
2D-LC fraction 2	5	6	61949
2D-LC fraction 2	6	7	79608
2D-LC fraction 2	6	7	66437
2D-LC fraction 2	6	7	15742
2D-LC fraction 2	6	7	15867
2D-LC fraction 2	6	7	15126
2D-LC fraction 2	6	7	50941
2D-LC fraction 2	7	8	66001
2D-LC fraction 2	7	8	66599
2D-LC fraction 2	7	8	66703
2D-LC fraction 2	7	8	33000
2D-LC fraction 2	8	9	66555
2D-LC fraction 2	8	9	44525
2D-LC fraction 2	8	9	35847
2D-LC fraction 2	8	9	93228
2D-LC fraction 2	9	10	146195
2D-LC fraction 2	9	10	143685
2D-LC fraction 2	9	10	143749
2D-LC fraction 2	9	10	70865
2D-LC fraction 2	9	10	22897
2D-LC fraction 2	9	10	13762
2D-LC fraction 2	10	11	85482
2D-LC fraction 2	10	11	95429
2D-LC fraction 2	10	11	70019
2D-LC fraction 2	10	11	70863
2D-LC fraction 2	10	11	40147
2D-LC fraction 2	10	11	19594
2D-LC fraction 2	11	12	157153
2D-LC fraction 2	11	12	85411
2D-LC fraction 2	11	12	50623
2D-LC fraction 2	11	12	21840
2D-LC fraction 2	12	13	10456
2D-LC fraction 2	12	13	20913
2D-LC fraction 2	13	14	51570
2D-LC fraction 2	13	14	51769
2D-LC fraction 2	13	14	51839
2D-LC fraction 2	13	14	67372
2D-LC fraction 2	13	14	33868
2D-LC fraction 2	14	15	101913
2D-LC fraction 2	16	17	16790
2D-LC fraction 2	17	18	69282
2D-LC fraction 2	17	18	77239
2D-LC fraction 3	1	2	14768
2D-LC fraction 3	1	2	17052
2D-LC fraction 3	1	2	17668
2D-LC fraction 3	1	2	35338
2D-LC fraction 3	3	4	61459
2D-LC fraction 3	3	4	53076
2D-LC fraction 3	3	4	52907
2D-LC fraction 3	3	4	38625
2D-LC fraction 3	3	4	31938
2D-LC fraction 3	3	4	24690
2D-LC fraction 3	4	5	85941
2D-LC fraction 3	4	5	85868
2D-LC fraction 3	4	5	85795
2D-LC fraction 3	4	5	72672
2D-LC fraction 3	4	5	46450
2D-LC fraction 3	4	5	31940
2D-LC fraction 3	4	5	18415
2D-LC fraction 3	5	6	126113
2D-LC fraction 3	5	6	82704
2D-LC fraction 3	5	6	14625
2D-LC fraction 3	5	6	15126
2D-LC fraction 3	5	6	61949
2D-LC fraction 3	5	6	35765
2D-LC fraction 3	5	6	32387
2D-LC fraction 3	6	7	64452
2D-LC fraction 3	6	7	32225
2D-LC fraction 3	6	7	16483
2D-LC fraction 3	6	7	15742
2D-LC fraction 3	6	7	15867
2D-LC fraction 3	6	7	10090
2D-LC fraction 3	6	7	20180
2D-LC fraction 3	6	7	21676
2D-LC fraction 3	7	8	66436
2D-LC fraction 3	7	8	66003
2D-LC fraction 3	7	8	17432
2D-LC fraction 3	8	9	44525
2D-LC fraction 3	8	9	35847
2D-LC fraction 3	8	9	66558
2D-LC fraction 3	9	10	67056
2D-LC fraction 3	9	10	22898
2D-LC fraction 3	10	11	50707
2D-LC fraction 3	10	11	40145
2D-LC fraction 3	10	11	28682
2D-LC fraction 3	10	11	21841
2D-LC fraction 3	10	11	21425
2D-LC fraction 3	10	11	19595
2D-LC fraction 3	11	12	20913
2D-LC fraction 3	11	12	21667
2D-LC fraction 3	12	13	10456
2D-LC fraction 3	13	14	67374
2D-LC fraction 3	13	14	51571
2D-LC fraction 3	13	14	51767
2D-LC fraction 3	13	14	51840
2D-LC fraction 3	14	15	26883
2D-LC fraction 3	14	15	10509
2D-LC fraction 3	15	16	14000
2D-LC fraction 3	16	17	50929
2D-LC fraction 3	17	18	16791
2D-LC fraction 4	1	2	17669
2D-LC fraction 4	1	2	17052
2D-LC fraction 4	1	2	14768
2D-LC fraction 4	1	2	9955
2D-LC fraction 4	1	2	32437
2D-LC fraction 4	2	3	35338
2D-LC fraction 4	4	5	20925
2D-LC fraction 4	4	5	18415
2D-LC fraction 4	5	6	11604
2D-LC fraction 4	5	6	20839
2D-LC fraction 4	5	6	13742
2D-LC fraction 4	6	7	32225
2D-LC fraction 4	6	7	21676
2D-LC fraction 4	6	7	20181
2D-LC fraction 4	6	7	10090
2D-LC fraction 4	7	8	21988
2D-LC fraction 4	7	8	66003
2D-LC fraction 4	7	8	31609
2D-LC fraction 4	8	9	44526
2D-LC fraction 4	8	9	35845
2D-LC fraction 4	10	11	70866
2D-LC fraction 4	10	11	40149
2D-LC fraction 4	10	11	28672
2D-LC fraction 4	11	12	21839
2D-LC fraction 4	12	13	20913
2D-LC fraction 4	13	14	16829
2D-LC fraction 4	13	14	51569
2D-LC fraction 4	13	14	51841
2D-LC fraction 4	14	15	24334
2D-LC fraction 4	14	15	16701
2D-LC fraction 4	14	15	10509
1D IEC	1	2	14768
1D IEC	1	2	17052
1D IEC	1	2	17669
1D IEC	2	3	26537
1D IEC	2	3	15074
1D IEC	2	3	14964
1D IEC	2	3	14629
1D IEC	3	4	62747
1D IEC	3	4	24689
1D IEC	3	4	18647
1D IEC	3	4	12344
1D IEC	4	5	85938
1D IEC	4	5	85867
1D IEC	4	5	72672
1D IEC	4	5	36337
1D IEC	4	5	20925
1D IEC	4	5	18414
1D IEC	4	5	15969
1D IEC	5	6	61949
1D IEC	5	6	35762
1D IEC	6	7	126115
1D IEC	6	7	82702
1D IEC	6	7	92706
1D IEC	6	7	13759
1D IEC	8	9	20181
1D IEC	8	9	16481
1D IEC	8	9	15741
1D IEC	8	9	10090
1D IEC	9	10	51744
1D IEC	9	10	51244
1D IEC	9	10	50942
1D IEC	9	10	21989
1D IEC	10	11	33000
1D IEC	10	11	66437
1D IEC	10	11	66001
1D IEC	10	11	66599
1D IEC	10	11	66704
1D IEC	11	12	12276
1D IEC	12	13	44524
1D IEC	13	14	66557
1D IEC	14	15	146195
1D IEC	15	16	70866
1D IEC	15	16	40147
1D IEC	17	18	85488
1D IEC	20	21	20913
1D IEC	21	22	10456
1D SEC	13	3	146198
1D SEC	13	3	85940
1D SEC	13	3	70866
1D SEC	13	3	66438
1D SEC	13	3	46501
1D SEC	13	3	32752
1D SEC	13	3	22692
1D SEC	14	4	66703
1D SEC	14	4	66556
1D SEC	14	4	20913
1D SEC	14	4	36337
1D SEC	14	4	85867
1D SEC	14	4	72672
1D SEC	14	4	126111
1D SEC	15	5	17669
1D SEC	15	5	17052
1D SEC	15	5	14768
1D SEC	15	5	44525
1D SEC	15	5	35337
1D SEC	15	5	32226
1D SEC	17	7	12275

### Sheet: Table S4 All Masses 2D-LC
Table S5. Summary of unique proteoforms and protein complexes detected by 2D-LC
The list of average masses was generated by splitting the MS1 total ion chromatogram into 1-minute segments. Spectra were deconvoluted in UniDec.
This table includes only includes unique masses detected by 2D-LC.
Fraction	Time Start (min)	Time End (min)	Mass
2D-LC fraction 1	1	2	79524
2D-LC fraction 1	1	2	93739
2D-LC fraction 1	2	3	85940
2D-LC fraction 1	3	4	89026
2D-LC fraction 1	4	5	36336
2D-LC fraction 1	4	5	43818
2D-LC fraction 1	4	5	72673
2D-LC fraction 1	4	5	85794
2D-LC fraction 1	4	5	85867
2D-LC fraction 1	5	6	104181
2D-LC fraction 1	5	6	92727
2D-LC fraction 1	5	6	79750
2D-LC fraction 1	5	6	124052
2D-LC fraction 1	5	6	126115
2D-LC fraction 1	5	6	17178
2D-LC fraction 1	5	6	170127
2D-LC fraction 1	5	6	200320
2D-LC fraction 1	5	6	17049
2D-LC fraction 1	6	7	346812
2D-LC fraction 1	6	7	79695
2D-LC fraction 1	6	7	79607
2D-LC fraction 1	6	7	43600
2D-LC fraction 1	6	7	10842
2D-LC fraction 1	6	7	22692
2D-LC fraction 1	7	8	50942
2D-LC fraction 1	7	8	66436
2D-LC fraction 1	7	8	66600
2D-LC fraction 1	7	8	66703
2D-LC fraction 1	8	9	66558
2D-LC fraction 1	8	9	15866
2D-LC fraction 1	8	9	15127
2D-LC fraction 1	8	9	231751
2D-LC fraction 1	9	10	146195
2D-LC fraction 1	9	10	143748
2D-LC fraction 1	9	10	143686
2D-LC fraction 1	10	11	157297
2D-LC fraction 1	10	11	85484
2D-LC fraction 1	10	11	70864
2D-LC fraction 1	10	11	70017
2D-LC fraction 1	11	12	85408
2D-LC fraction 1	12	13	187551
2D-LC fraction 1	13	14	67370
2D-LC fraction 1	14	15	101914
2D-LC fraction 2	1	2	14964
2D-LC fraction 2	1	2	26537
2D-LC fraction 2	1	2	19801
2D-LC fraction 2	1	2	16897
2D-LC fraction 2	1	2	93882
2D-LC fraction 2	1	2	62743
2D-LC fraction 2	1	2	61460
2D-LC fraction 2	1	2	53076
2D-LC fraction 2	2	3	31937
2D-LC fraction 2	2	3	18647
2D-LC fraction 2	3	4	55564
2D-LC fraction 2	3	4	15970
2D-LC fraction 2	4	5	85796
2D-LC fraction 2	5	6	104178
2D-LC fraction 2	5	6	89912
2D-LC fraction 2	5	6	82702
2D-LC fraction 2	5	6	61949
2D-LC fraction 2	6	7	15742
2D-LC fraction 2	7	8	66001
2D-LC fraction 2	7	8	66599
2D-LC fraction 2	7	8	33000
2D-LC fraction 2	8	9	44525
2D-LC fraction 2	8	9	35847
2D-LC fraction 2	8	9	93228
2D-LC fraction 2	9	10	70865
2D-LC fraction 2	9	10	22897
2D-LC fraction 2	9	10	13762
2D-LC fraction 2	10	11	95429
2D-LC fraction 2	10	11	40147
2D-LC fraction 2	10	11	19594
2D-LC fraction 2	11	12	157153
2D-LC fraction 2	11	12	85411
2D-LC fraction 2	11	12	50623
2D-LC fraction 2	11	12	21840
2D-LC fraction 2	12	13	10456
2D-LC fraction 2	12	13	20913
2D-LC fraction 2	13	14	51570
2D-LC fraction 2	13	14	51769
2D-LC fraction 2	13	14	51839
2D-LC fraction 2	13	14	33868
2D-LC fraction 2	16	17	16790
2D-LC fraction 2	17	18	69282
2D-LC fraction 2	17	18	77239
2D-LC fraction 3	1	2	14768
2D-LC fraction 3	1	2	17052
2D-LC fraction 3	1	2	17668
2D-LC fraction 3	1	2	35338
2D-LC fraction 3	3	4	61459
2D-LC fraction 3	3	4	52907
2D-LC fraction 3	3	4	38625
2D-LC fraction 3	3	4	24690
2D-LC fraction 3	4	5	46450
2D-LC fraction 3	4	5	31940
2D-LC fraction 3	4	5	18415
2D-LC fraction 3	5	6	126113
2D-LC fraction 3	5	6	14625
2D-LC fraction 3	5	6	35765
2D-LC fraction 3	5	6	32387
2D-LC fraction 3	6	7	64452
2D-LC fraction 3	6	7	32225
2D-LC fraction 3	6	7	16483
2D-LC fraction 3	6	7	10090
2D-LC fraction 3	6	7	20180
2D-LC fraction 3	6	7	21676
2D-LC fraction 3	7	8	17432
2D-LC fraction 3	9	10	67056
2D-LC fraction 3	10	11	50707
2D-LC fraction 3	10	11	28682
2D-LC fraction 3	10	11	21425
2D-LC fraction 3	10	11	19595
2D-LC fraction 3	11	12	21667
2D-LC fraction 3	13	14	51840
2D-LC fraction 3	14	15	26883
2D-LC fraction 3	14	15	10509
2D-LC fraction 3	15	16	14000
2D-LC fraction 3	16	17	50929
2D-LC fraction 4	1	2	9955
2D-LC fraction 4	1	2	32437
2D-LC fraction 4	4	5	20925
2D-LC fraction 4	5	6	11604
2D-LC fraction 4	5	6	20839
2D-LC fraction 4	5	6	13742
2D-LC fraction 4	7	8	21988
2D-LC fraction 4	7	8	31609
2D-LC fraction 4	10	11	28672
2D-LC fraction 4	11	12	21839
2D-LC fraction 4	13	14	16829
2D-LC fraction 4	13	14	51569
2D-LC fraction 4	14	15	24334
2D-LC fraction 4	14	15	16701

### Sheet: Table 5 Identified Proteins
Table S5. Summary of selected manually identified proteins and protein complexes
Observed Mass (Da)	Protein Name	Calculated Mass (Da)	Delta Mass (Da)	Stoichiometry	Accession #	Cofactors	Modifications	Uncharacterized	Complex-Up1	nTDP2	dTDP3
346750	Creatine kinase S-type, mitochondrial	346749	0.96	homooctamer	P17540		Transit peptide removal		no	no	yes
231880	Pyruvate kinase M1	231892	12	homotetramer	P14618-2		Met removal, N-acetyl		yes	no	yes
231760	Pyruvate kinase M1			homotetramer	P14618-2		Met removal, N-acetyl	-120 Da
200322	Fumarate hydratase, mitochondrial	200327	4.8	homotetramer	P07954		Transit peptide removal		no	no	yes
170123	Enoyl-CoA hydratase, mitochondrial	170128	5.5	homohexamer	P30084		Transit peptide removal, T->I		yes	no	no
157156	Fructose-bisphosphate aldolase A	157156	0.4	homotetramer	P04075		Met removal		yes	no	yes
146246	L-lactate dehydrogenase			homotetramer	P07195		Met removal, N-acetyl	+50 Da
146196	L-lactate dehydrogenase	146198	1.6	homotetramer	P07195		Met removal, N-acetyl		yes	yes	yes
143748	Glyceraldehyde-3-phosphate dehydrogenase			homotetramer	P04406		Met removal	+62 Da
143686	Glyceraldehyde-3-phosphate dehydrogenase	143688	2.4	homotetramer	P04406		Met removal		yes	yes	yes
104179	Succinyl-CoA:3-ketoacid coenzyme A transferase 1, mitochondrial	104180	1	homodimer	P55809		Transit peptide removal		no	yes	NA
89028	Superoxide dismutase [Mn], mitochondrial	89028.4	0.4	homotetramer	P04179	4Mn2+	Transit peptide removal		yes	no	NA
85939	Creatine kinase M-type	85940	1	homodimer	P06732		Met removal		yes	yes	NA
85867	Creatine kinase M-type			homodimer	P06732		Met removal	-72 Da
85795	Creatine kinase M-type			homodimer	P06732		Met removal	-72 Da
72673	Malate dehydrogenase, cytoplasmic	72674.2	1.2	homodimer	P40925		Met removal, N-acetyl		yes	yes	NA
67371	Ketimine reductase mu-crystallin	67372	1	homodimer	Q14894		Met removal, N-acetyl		yes	no	NA
66000	Malate dehydrogenase, mitochondrial	66001	1	homodimer	P40926		Transit peptide removal		yes	no	NA
64451	Hemoglobin	64453.2	2.2	heterotetramer	P68871	heme	Met removal		yes	yes	NA
					P69905	heme	Met removal		yes	yes	NA
32226	Hemoglobin	32226.6	0.6	heterodimer	P68871	heme	Met removal		yes	yes	NA
					P69905	heme	Met removal		yes	yes	NA
66437	Albumin	66438	1	monomer	P02768		AA25-609, 17 disulfides		NA	yes	NA
66555	Albumin			monomer	P02768		AA25-609, 17 disulfides	+118 Da
66599	Albumin	66600	1	monomer	P02768		AA25-609, 17 disulfides, hexose
66703	Albumin			monomer	P02768		AA25-609, 17 disulfides	+266 Da
62784	S-formylglutathione hydrolase			homodimer	P10768		Met removal, N-acetyl
62746	S-formylglutathione hydrolase	62747.4	1.4	homodimer	P10768		Met removal, N-acetyl	+38 Da	yes	no	NA
53075	Triosephosphate isomerase	53076.7	1.7	homodimer	P60174		Met removal		yes	yes	NA
43600	Peroxiredoxin-2	43603.6	3.6	homodimer	P32119		Met removal, N-acetyl, disulfide		NA	yes	yes
31938	Superoxide dismutase [Cu-Zn]	31937	1	homodimer	P00441	2Cu2+, 2Zn2+	Met removal, N-acetyl		yes	no	NA
20913	S100A1	20913.4	0.4	homodimer	P23297		Met removal, N-acetyl		yes	yes	NA
20181	S100A6	20181.2	0.2	homodimer	P06703		Met removal, N-acetyl		yes	yes	NA
32147	Isochorismatase domain-containing protein 1	32147.7	0.7	monomer	Q96CN7		Met removal, N-acetyl		NA	yes	NA
21676	Adenylate kinase isoenzyme 1	21676.9	0.9	monomer	P00568		N-acetyl		NA	yes	NA
17669	Myoglobin	17669.1	0.1	monomer	P02144	heme	Met removal		NA	yes	NA
14768	Fatty acid-binding protein, heart	14768.9	0.9	monomer	P05413		Met removal, N-acetyl		NA	yes	NA
10842	10 kDa heat shock protein, mitochondrial	10842.5	0.5	monomer	P61604		Met removal, N-acetyl		NA	yes	yes
1 intact mass and released subunits were detected, if applicable
2 backbone fragment ions were detected during SEC-IEC-MS/MS
3 backbone fragment ions were detected during SEC-RPLC-MS/MS (only performed on the first SEC fraction)
